# A Genetic Model Therapy Proposes a Critical Role for Liver Dysfunction in Mitochondrial Biology and Disease

**DOI:** 10.1101/2020.05.08.084681

**Authors:** Ankit Sabharwal, Mark D. Wishman, Roberto Lopez Cervera, MaKayla R. Serres, Jennifer L. Anderson, Anthony J. Treichel, Noriko Ichino, Weibin Liu, Jingchun Yang, Yonghe Ding, Yun Deng, Steven A. Farber, Karl J. Clark, Xiaolei Xu, Stephen C. Ekker

## Abstract

The clinical and largely unpredictable heterogeneity of phenotypes in patients with mitochondrial disorders demonstrates the ongoing challenges in the understanding of this semi-autonomous organelle in biology and disease. Here we present a new animal model that recapitulates key components of Leigh Syndrome, French Canadian Type (LSFC), a mitochondrial disorder that includes diagnostic liver dysfunction. LSFC is caused by allelic variations in the Leucine Rich Pentatricopeptide repeat-containing motif (*LRPPRC*) gene. *LRPPRC* has native functions related to mitochondrial mRNA polyadenylation and translation as well as a role in gluconeogenesis. We used the Gene-Breaking Transposon (GBT) cassette to create a revertible, insertional mutant zebrafish line in the *LRPPRC* gene. *lrpprc* zebrafish homozygous mutants displayed impaired muscle development, liver function and lowered levels of mtDNA transcripts and are lethal by 12dpf, all outcomes similar to clinical phenotypes observed in patients. Investigations using an *in vivo* lipidomics approach demonstrated accumulation of non-polar lipids in these animals. Transcript profiling of the mutants revealed dysregulation of clinically important nuclearly encoded and mitochondrial transcripts. Using engineered liver-specific rescue as a genetic model therapy, we demonstrate survival past the initial larval lethality, as well as restored normal gut development, mitochondrial morphology and triglyceride levels functionally demonstrating a critical role for the liver in the pathophysiology of this model of mitochondrial disease. Understanding the molecular mechanism of the liver-mediated genetic rescue underscores the potential to improve the clinical diagnostic and therapeutic developments for patients suffering from these devastating disorders.
