## Supplementary File 2 PATHWAYS for "A Genetic Model Therapy Proposes a Critical Role for Liver Dysfunction in Mitochondrial Biology and Disease"

### Sheet: Pathway analysis
Pathway enrichment/depletion analysis for lrpprc homozygous mutants
WikiPathways
Type	Name	Number of hits	Expected score	Adjusted p-value
depleted	Cytoplasmic Ribosomal Proteins	66	0	0
depleted	Electron Transport Chain	61	0	4.98905e-13
depleted	Oxidative phosphorylation	37	0	2.07216e-09
enriched	Insulin Signaling	117	0	3.10047e-06
enriched	MAPK signaling pathway	114	0	3.10047e-06
enriched	Integrin-mediated cell adhesion	66	0	3.63231e-05
enriched	Cell cycle	61	0	3.95911e-05
enriched	EGFR1 Signaling Pathway	129	0	0.000116312
enriched	T Cell Receptor Signaling Pathway	72	0	0.000363695
enriched	Regulation of Actin Cytoskeleton	91	0	0.000606411
enriched	B Cell Receptor Signaling Pathway	106	0	0.00103051
enriched	FAS pathway and Stress induction of HSP regulation	32	0	0.00161882
enriched	MAPK Cascade	23	0	0.00426792
enriched	Wnt Signaling Pathway and Pluripotency	62	0	0.00426792
enriched	IL-6 Signaling Pathway	76	0	0.00506733
enriched	Delta-Notch Signaling Pathway	58	0	0.00711273
enriched	IL-4 signaling Pathway	43	0	0.00770863
enriched	Signaling of Hepatocyte Growth Factor Receptor	29	0	0.00847844
enriched	Toll-like receptor signaling pathway	58	0	0.0102857
enriched	IL-3 Signaling Pathway	70	0	0.0161774
depleted	Glycolysis and Gluconeogenesis	29	0	0.0265703
enriched	IL-7 Signaling Pathway	31	0	0.0265703
enriched	DNA Replication	28	0	0.028347
enriched	G1 to S cell cycle control	40	0	0.028347
enriched	Signal Transduction of S1P	16	0	0.028347
enriched	mRNA processing	84	0	0.0345143
enriched	ErbB Signaling Pathway	32	0	0.0393262
enriched	Wnt Signaling Pathway	49	0	0.0450093
enriched	Alpha6-Beta4 Integrin Signaling Pathway	45	0	0.049852
KEGG Pathways
Type	Name	Number of hits	Expected score	Adjusted p-value
depleted	Ribosome	121	0	3.4858e-31
depleted	Oxidative phosphorylation	117	0	2.14169e-19
enriched	Focal adhesion	217	0	2.87408e-12
enriched	ECM-receptor interaction	69	0	1.18676e-11
enriched	MAPK signaling pathway	267	0	6.35219e-07
enriched	Endocytosis	224	0	1.64147e-06
enriched	ErbB signaling pathway	96	0	1.0666e-05
depleted	Cardiac muscle contraction	71	0	7.01873e-05
depleted	Metabolism of xenobiotics by cytochrome P450	30	0	8.17e-05
enriched	Adherens junction	87	0	0.000133802
enriched	Regulation of actin cytoskeleton	214	0	0.000247799
enriched	Aminoacyl-tRNA biosynthesis	39	0	0.000249809
enriched	Salmonella infection	78	0	0.00026729
depleted	Energy Metabolism	156	0	0.000274618
depleted	Phototransduction	35	0	0.000274618
depleted	Glycolysis / Gluconeogenesis	67	0	0.000799912
enriched	Toll-like receptor signaling pathway	75	0	0.00187005
enriched	Cell cycle	128	0	0.00227181
enriched	Jak-STAT signaling pathway	95	0	0.00265189
enriched	Sphingolipid metabolism	54	0	0.00344291
enriched	Insulin signaling pathway	159	0	0.00600384
depleted	Degradation of aromatic compounds	4	0	0.00691663
depleted	Pyruvate metabolism	42	0	0.00691663
depleted	Tryptophan metabolism	41	0	0.0073718
enriched	NOD-like receptor signaling pathway	43	0	0.0074719
enriched	Notch signaling pathway	49	0	0.0074719
enriched	Wnt signaling pathway	147	0	0.00776455
depleted	Peroxisome	79	0	0.00964586
depleted	Carbon metabolism	113	0	0.0113363
depleted	Fatty acid degradation	39	0	0.0113363
depleted	Glutathione metabolism	42	0	0.0113363
enriched	Herpes simplex infection	139	0	0.0155766
enriched	Cytokine-cytokine receptor interaction	104	0	0.0156464
enriched	Progesterone-mediated oocyte maturation	96	0	0.0240095
enriched	ABC transporters	34	0	0.0241622
depleted	Drug metabolism - cytochrome P450	28	0	0.0241622
enriched	Phosphatidylinositol signaling system	79	0	0.0257674
enriched	GnRH signaling pathway	101	0	0.0258408
enriched	Hedgehog signaling pathway	55	0	0.0344057
enriched	Protein processing in endoplasmic reticulum	165	0	0.0358705
depleted	Fatty acid elongation	23	0	0.036182
enriched	RIG-I-like receptor signaling pathway	50	0	0.036182
depleted	Ubiquinone and other terpenoid-quinone biosynthesis	9	0	0.0395456
depleted	Valine, leucine and isoleucine degradation	45	0	0.0395456
depleted	beta-Alanine metabolism	30	0	0.0418024
Reactome Pathways
Type	Name	Number of hits	Expected score	Adjusted p-value
depleted	Formation of a pool of free 40S subunits	76	0	0
depleted	Nonsense Mediated Decay (NMD) independent of the Exon Junction Complex (EJC)	71	0	0
depleted	SRP-dependent cotranslational protein targeting to membrane	68	0	0
depleted	L13a-mediated translational silencing of Ceruloplasmin expression	88	0	2.37674e-35
depleted	GTP hydrolysis and joining of the 60S ribosomal subunit	88	0	5.83342e-34
depleted	Nonsense Mediated Decay (NMD) enhanced by the Exon Junction Complex (EJC)	82	0	2.18732e-33
depleted	Formation of the ternary complex, and subsequently, the 43S complex	43	0	8.19269e-13
depleted	Translation initiation complex formation	50	0	3.51326e-11
depleted	Ribosomal scanning and start codon recognition	51	0	8.93796e-11
depleted	Respiratory electron transport	41	0	8.25371e-09
enriched	Collagen biosynthesis and modifying enzymes	26	0	8.60207e-08
depleted	Gluconeogenesis	21	0	5.52173e-06
depleted	Complex I biogenesis	30	0	3.87144e-05
enriched	Integrin cell surface interactions	41	0	3.87144e-05
enriched	Rho GTPase cycle	71	0	0.0032612
enriched	Interleukin-6 signaling	4	0	0.00745863
enriched	Resolution of Sister Chromatid Cohesion	58	0	0.0114473
enriched	Laminin interactions	14	0	0.0131481
enriched	Assembly of collagen fibrils and other multimeric structures	10	0	0.0139849
depleted	Striated Muscle Contraction	24	0	0.0139849
enriched	RHO GTPases Activate Formins	62	0	0.0174989
depleted	Inactivation, recovery and regulation of the phototransduction cascade	30	0	0.018145
depleted	Mitochondrial translation termination	44	0	0.018145
depleted	TP53 Regulates Metabolic Genes	43	0	0.0188504
depleted	Creatine metabolism	8	0	0.0257749
enriched	Degradation of the extracellular matrix	9	0	0.0278465
depleted	Opsins	5	0	0.0331191
depleted	Formation of ATP by chemiosmotic coupling	16	0	0.0356222

### Sheet: Gene_WikiPathways analysis
WikiPathways database- Pathway enrichment/depletion analysis for lrpprc homozygous mutants
Name of the pathway	Hits	Expected score	p-value	List of genes	Regulation direction (0- depleted; 1- enriched)
Cytoplasmic Ribosomal Proteins	66	0	0	FAUA,MRPL19,RPL10,RPL10A,RPL11,RPL12,RPL13,RPL14,RPL17,RPL18,RPL18A,RPL19,RPL21,RPL23,RPL23A,RPL24,RPL26,RPL27,RPL28,RPL3,RPL30,RPL34,RPL35,RPL35A,RPL36,RPL36A,RPL37,RPL38,RPL39,RPL4,RPL6,RPL7,RPL7A,RPL8,RPL9,RPLP0,RPLP1,RPLP2,RPS10,RPS11,RPS12,RPS13,RPS14,RPS15,RPS16,RPS18,RPS19,RPS2,RPS21,RPS24,RPS25,RPS26,RPS28,RPS29,RPS3,RPS3A,RPS4X,RPS5,RPS6,RPS6KA3A,RPS6KAL,RPS6KB1B,RPS7,RPS8A,RPS9,UBA52	0
Electron Transport Chain	61	0	4.98905e-13	ATP5A1,ATP5C1,ATP5D,ATP5F1,ATP5H,ATP5IB,ATP5J,ATP5L,ATP5O,COX11,COX15,COX17,COX4I1,COX6A1,COX6A2,COX6B1,COX7A2A,COX7A3,COX7C,COX8A,NDUFA12,NDUFA2,NDUFA4,NDUFA5,NDUFA6,NDUFA7,NDUFA8,NDUFAB1B,NDUFB10,NDUFB2,NDUFB5,NDUFB6,NDUFB7,NDUFB8,NDUFB9,NDUFC2,NDUFS1,NDUFS2,NDUFS3,NDUFS4,NDUFS5,NDUFS6,NDUFS7,NDUFS8A,NDUFV1,NDUFV2,SDHA,SDHB,SDHC,SLC25A27,SLC25A4,SLC25A5,SLC25A6,SURF1,UCP1,UQCRB,UQCRC1,UQCRC2B,U…	0
Oxidative phosphorylation	37	0	2.07216e-09	ATP5A1,ATP5D,ATP5F1,ATP5H,ATP5IB,ATP5J,ATP5L,ATP5O,ATP6AP1B,ATP6AP2,NDUFA11,NDUFA2,NDUFA4,NDUFA4L2A,NDUFA5,NDUFA6,NDUFA7,NDUFA8,NDUFAB1B,NDUFB10,NDUFB2,NDUFB5,NDUFB6,NDUFB7,NDUFB8,NDUFB9,NDUFC2,NDUFS1,NDUFS2,NDUFS3,NDUFS4,NDUFS5,NDUFS6,NDUFS7,NDUFS8A,NDUFV1,NDUFV2	0
Insulin Signaling	117	0	3.10047e-06	AKT2,ARF1,CAP1,CBL,CRK,CYTH3A,EGR1,EHD1B,EHD2B,EIF4EB,EIF4EBP1,ELK1,ENPP1,FLOT1A,FOSAB,FOXO1A,FOXO3B,GAB1,GRB10B,GRB2B,GSK3AB,GSK3B,GYS2,HRASA,IKBKB,INPP4AA,IRS1,JUN,KIF3A,KIF5BA,MAP2K1,MAP2K2B,MAP2K4B,MAP2K5,MAP2K7,MAP3K10,MAP3K12,MAP3K2,MAP3K3,MAP3K4,MAP3K5,MAP3K7,MAP3K8,MAP3K9,MAP4K3B,MAP4K5,MAPK1,MAPK10,MAPK11,MAPK12A,MAPK13,MAPK14A,MAPK3,MAPK4,MAPK6,MAPK7,MAPK8A,MAPK9,MINK1,MTOR,MYO1CB,PDPK1…	1
MAPK signaling pathway	114	0	3.10047e-06	ACVR1BA,AKT2,AKT3A,ARRB1,ATF2,ATF4A,BDNF,BRAF,CASP2,CASP6,CASP7,CASP8,CASP9,CDC25B,CDC42L,CRK,CRKL,DAXX,DDIT3,DUSP1,DUSP4,DUSP5,DUSP6,DUSP7,ECSIT,EGF,EGFRA,ELK1,FAS,FGF4,FOSAB,GADD45AB,GCK,GNA12A,GRB2B,HSPA5,HSPA8,HSPB1,HSPB2,IKBKB,IKBKG,IL1B,JUN,JUND,KRAS,LAMTOR3,MAP2K1,MAP2K2B,MAP2K4B,MAP2K5,MAP2K7,MAP3K12,MAP3K5,MAP3K7,MAP3K8,MAP4K3B,MAPK1,MAPK10,MAPK12A,MAPK13,MAPK14A,MAPK3,MAPK4,MAPK6,MAPK7,…	1
Integrin-mediated cell adhesion	66	0	3.63231e-05	AKT2,AKT3A,ARAF,BCAR1,BRAF,CAPN10,CAPN3A,CAPN7,CAPN9,CAV1,CAV2,CAV3,CDC42L,CRK,CSK,FYNB,GIT2A,GRB2B,HRASA,ILK,ITGA1,ITGA10,ITGA3A,ITGA5,ITGA6A,ITGA9,ITGAV,ITGB2,ITGB3B,ITGB4,ITGB5,ITGB7,MAP2K1,MAP2K2B,MAP2K5,MAPK1,MAPK10,MAPK12A,MAPK4,MAPK6,MAPK7,PAK1,PAK2A,PAK4,PDPK1A,PIK3R2,PTK2AB,PXNA,RAC1A,RAC2,RAC3A,RAF1A,RAP1AA,RAP1B,RAPGEF1A,RHO,ROCK2A,SEPP1A,SI:CH211-202F3.3,SRC,TLN1,VASPA,VAV3B,VCLA,ZMP:…	1
Cell cycle	61	0	3.95911e-05	ABL1,BUB1BB,BUB3,CCNA2,CCNB1,CCNB2,CCNB3,CCND2A,CCNE1,CCNE2,CCNH,CDC14AB,CDC14B,CDC20,CDC25B,CDC45,CDC6,CDC7,CDK1,CDK2,CDK4,CDKN1A,CDKN1BB,CHEK1,CHEK2,E2F4,EP300A,ESPL1,GADD45AB,GSK3B,HDAC1,HDAC3,HDAC4,HDAC5,HDAC6,HDAC8,MAD2L1,MCM3,MCM4,MCM5,MCM6,MDM2,MPEG1.1,ORC1,ORC3,ORC4,ORC5,ORC6,PCNA,PKMYT1,PLK1,PRKDC,RB1,RBL1,SI:CH211-195D17.2,SKP2,SMAD3B,SMC1A,TGFB1A,TP53,WEE1	1
EGFR1 Signaling Pathway	129	0	0.000116312	ABI1B,AP2A1,APPL2,ARAF,ATF1,BCAR1,CAMK2A,CASP9,CAV1,CAV2,CBL,CDC42L,CEACAM1,CEBPA,CEBPB,CREB1A,CRK,CRKL,CSK,CTNND1,CX43,DNM2A,DUSP1,EGF,EGFRA,ELK1,ELK4,EPN1,EPS15,EPS15L1A,EPS8,FOSAB,FOXO1A,GAB1,GAB2,GIT1,GRB10B,GRB2B,HAT1,HDAC1,HIP1,HRASA,HTT,JAK1,JAK2B,JUN,JUND,KRAS,KRT18,KRT8,MAP2K1,MAP2K2B,MAP2K5,MAP2K7,MAP3K2,MAP3K3,MAP3K4,MAPK1,MAPK14A,MAPK3,MAPK7,MAPK8A,MCF2A,MTA2,NCK2B,NRAS,PAK1,PEBP1,PIK…	1
T Cell Receptor Signaling Pathway	72	0	0.000363695	ABI1B,ABL1,ACP1,ARHGDIG,ARHGEF6,BRAF,CABIN1,CARD11,CBL,CD2AP,CDC42L,CEBPB,CISH,CREB1A,CRK,CRKL,CTNNB1,CTNNB2,DBNLB,DEF6A,DLG1,DUSP3A,FOSAB,FYNB,GAB2,GIT2A,GRAP2A,GRAPA,GRB2B,ITPR1B,JAK3,JUN,MAP2K1,MAP2K2B,MAPK1,MAPK3,MAPK7,NCL,OXSR1A,PAK1,PIK3R1,PIK3R2,PLCG1,PRKCQ,PTK2AB,PTK2BB,PTPN11A,PTPN22,PTPN3,PTPN6,PTPRJA,PXNA,RAC2,RAP1AA,RAPGEF1A,RASA1A,RIPK2,SH2D3CA,SKAP1,SKAP2,SLA1,SOS2,SRC,STAT1A,SYK,TU…	1
Regulation of Actin Cytoskeleton	91	0	0.000606411	ABI2A,ACTN1,APC,ARHGEF4,ARHGEF6,ARHGEF7A,BCAR1,BDKRB1,BRAF,BRK1,CDC42L,CFL2,CHRM2A,CHRM3A,CHRM4A,CRK,CSK,CYFIP2,EGF,EGFRA,F2,F2R,FGD1,FGF10A,FGF12A,FGF14,FGF16,FGF17,FGF23,FGF3,FGF4,FGF8A,FGFR1A,FGFR2,FGFR3,FGFR4,FN1A,GIT1,GNA12A,GNA13A,GSNA,IQGAP1,ITGA1,KRAS,LIMK1A,MAP2K1,MAPK1,MAPK3,MAPK4,MAPK6,MSNA,MSNB,MYH10,MYL1,MYL4,MYLKB,NCKAP1,NRAS,PAK1,PAK2A,PAK4,PIK3C2A,PIK3C2B,PIK3C3,PIK3CB,PIK3CD,PIK3…	1
B Cell Receptor Signaling Pathway	106	0	0.00103051	ARPC1B,ARPC2,ARPC3,ARPC4,ARPC4L,ATF2,BCAR1,BCL2A,BCL2L11,BCL6A,BLK,BRAF,BTK,CARD11,CASP7,CASP9,CBL,CCNA2,CCND2A,CCNE1,CD81A,CDK2,CDK4,CDK7,CHST15,CHUK,CMTM3,CREB1A,CRK,CRKL,CSK,CTNNB1,CTNNB2,DAPP1,DOK1B,DUSP4,DUSP6,ELK1,FOXO1A,FYNB,GAB1,GAB2,GRB2B,GSK3AB,GSK3B,HDAC5,HNRPKL,IKBKB,IKBKG,INPP5D,ITPR1B,ITPR2,JUN,MAP2K1,MAP2K2B,MAP3K7,MAPK1,MAPK14A,MAPK3,MAPK4,MAPK8A,MAPKAPK2A,NFATC1,PDK2B,PDPK1A,PIK3…	1
FAS pathway and Stress induction of HSP regulation	32	0	0.00161882	APAF1,ARHGDIG,CASP6,CASP7,CASP8,CASP8L2,CASP9,CFLARA,CYCSB,DAXX,DFFA,DFFB,FADD,FAF1,FAS,HSPB1,JUN,LMNA,LMNB1,LMNB2,MAP2K4A,MAP3K1,MAP3K7,MAPK8A,MAPKAPK2A,MAPKAPK3,PAK1,PAK2A,PARP1,PRKDC,RB1,RIPK2	1
MAPK Cascade	23	0	0.00426792	ARAF,BRAF,ELK1,HRASA,JUN,KRAS,MAP2K1,MAP2K2B,MAP2K4B,MAP2K7,MAP3K12,MAP3K2,MAP3K3,MAPK1,MAPK10,MAPK12A,MAPK14A,MAPK3,MBPB,NRAS,PLCB3,RAF1A,RRAS	1
Wnt Signaling Pathway and Pluripotency	62	0	0.00426792	APC,AXIN1,AXIN2,CCND1,CCND2A,CSNK1DA,CTNNB1,CTNNB2,DVL1B,DVL2,FBXW2,FOSL1A,FZD2,FZD3A,FZD5,GSK3B,JUN,LDLRA,LEF1,LRP5,MAP3K7,MAPK10,MAPK9,NKD1,NKD2B,PAFAH1B1B,PPP2CB,PPP2R2AB,PPP2R2BB,PPP2R3A,PPP2R3B,PPP2R4,PPP2R5CB,PPP2R5EB,PRKCA,PRKCBB,PRKCEA,PRKCHA,PRKCI,PRKCQ,PRKCZ,PRKD1,RACGAP1,RHOAB,SOX2,TP53,WNT1,WNT10A,WNT10B,WNT11R,WNT16,WNT2BA,WNT2BB,WNT3,WNT3A,WNT4A,WNT5A,WNT5B,WNT7AA,WNT7BB,WNT9B,ZBTB33	1
IL-6 Signaling Pathway	76	0	0.00506733	AR,BADB,BTK,CASP9,CDK5,CDK5R1B,CDK9,CEBPB,DAXX,EIF2A,EIF4EB,EIF4EBP1,EP300A,ERBB2,FOSAB,FOXO1A,FOXO3B,FOXO4,FYNB,GAB1,GAB2,GRB2B,GSK3B,HDAC1,HNF1A,HRASA,HSP90AA1.2,HSPB1,IL6ST,INPP5D,JAK1,JAK2B,JUN,MAP2K1,MAP2K2B,MAP2K4B,MAP3K4,MAP3K7,MAPK1,MAPK14A,MAPK3,MAPK8A,MAPKAPK2A,MAPTB,NCOA1,NFKB1,NLK2,PIK3R1,PIK3R2,PLCG1,PPP2CB,PPP2R2AB,PPP2R2BA,PPP2R2CA,PPP2R3A,PPP2R3B,PPP2R4,PPP2R5A,PPP2R5B,PPP2R5CB,PP…	1
Delta-Notch Signaling Pathway	58	0	0.00711273	ADAM10A,APH1B,APPA,ASCL1A,CDK2,CNTFR,CNTN1B,CUL1A,DLD,DLL4,EGF,EGFRA,EP300A,FBXW7,FHL1A,GSK3B,HDAC1,HES6,HEY1,HEY2,JAG1B,JAG2B,JAK2B,JUN,KAT2B,LEF1,LFNG,MAML1,MAPK1,MAPK3,MEF2CB,MFNG,NCOR1,NCOR2,NOTCH1B,NOTCH2,NOTCH3,NUMB,NUMBL,PIK3R1,PIK3R2,POFUT1,PSEN1,PSEN2,PSENEN,RBPJB,RBX1,RELA,SKP2,SMAD1,SMAD3B,SNW1,STAT3,TCF3B,TP53,WDR12,YY1A,ZFPM1	1
IL-4 signaling Pathway	43	0	0.00770863	ADRBK2,ATF2,BADB,BCL2L1,CBL,ELK1,EP300A,FYNB,GRB2B,IL13RA1,IL4R.1,INPP5D,IRS1,JAK1,JAK2B,JAK3,MAPK1,MAPK11,MAPK14A,MAPK3,NCF1,NFKB1,PAWR,PIK3CA,PIK3CD,PIK3R1,PIK3R2,PLCG1,PRKCDA,PRKCI,PRKCZ,PRKD3,PTK2AB,PTPN11A,PTPN6,RASA1A,RELA,RPS6KB1B,SOCS1A,SPI1B,SRC,STAM,STAT1A	1
Signaling of Hepatocyte Growth Factor Receptor	29	0	0.00847844	CRK,CRKL,ELK1,FOSAB,GAB1,GRB2B,HGFA,HRASA,ITGA1,JUN,MAP2K1,MAP2K2B,MAPK1,MAPK3,MAPK8A,PAK1,PIK3CA,PTENB,PTK2AB,PTK2BB,PTPN11A,PXNA,RAF1A,RAP1AA,RAP1B,RAPGEF1A,RASA1A,SRC,STAT3	1
Toll-like receptor signaling pathway	58	0	0.0102857	AKT2,AKT3A,CASP8,CD40,CHUK,FADD,FOSAB,IKBKB,IKBKE,IKBKG,IL12A,IL1B,IRAK1,IRF3,IRF5,IRF7,JUN,MAP2K1,MAP2K2B,MAP2K4B,MAP2K7,MAP3K7,MAP3K8,MAPK1,MAPK10,MAPK11,MAPK12A,MAPK13,MAPK14A,MAPK3,MAPK8A,MAPK9,MYD88,NFKB1,NFKB2,PIK3CA,PIK3CB,PIK3CD,PIK3CG,PIK3R1,PIK3R2,PIK3R3B,RAC1A,RELA,RIPK1L,SPP1,STAT1A,TAB1,TAB2,TBK1,TICAM1,TLR2,TLR3,TLR5A,TLR5B,TOLLIP,TRAF3,TRAF6	1
IL-3 Signaling Pathway	70	0	0.0161774	ATF1,ATF2,BADB,BCL2A,BCL2L1,BCL2L11,CBL,CDC42L,CHEK1,CISH,CREB1A,CRK,CRKL,CSF2RB,DNM2A,FOXO1A,FYNB,GAB1,GAB2,GATA1A,GATA2A,GNB2L1,GRB2B,GSK3AB,GSK3B,HRASA,HSPB1,ID1,INPP5D,JAK1,JAK2B,KCNIP3B,KRAS,MAP2K1,MAPK1,MAPK14A,MAPK3,MAPK7,MAPK8A,MAPK9,MAPKAPK2A,MMP2,MMP9,NFKB1,PAK1,PIK3CA,PIK3CD,PIK3R1,PIK3R2,PRKACAA,PRKCBB,PTK2AB,PTPN11A,PTPN6,PXNA,RAC1A,RAC2,RAF1A,RAP1AA,RAPGEF1A,RXRAA,SLC2A1A,SOCS2,SPI1…	1
Glycolysis and Gluconeogenesis	29	0	0.0265703	ALDOB,ALDOCA,ALDOCB,DLAT,DLDH,ENO1A,ENO2,ENO3,FBP2,G6PCA.2,GAPDH,GAPDHS,GCK,GOT1,HK1,HK2,LDHA,LDHBA,MDH1AB,MDH2,PCK1,PCXB,PDHB,PDHX,PFKLA,PGAM2,PGK1,PKMA,TPI1B	0
IL-7 Signaling Pathway	31	0	0.0265703	BADB,BCL2L11,BLK,CBL,CCNA2,CCND2A,CDK2,CDK4,FOXO1A,FOXO3B,FYNB,GRB2B,GSK3B,HRASA,IL7R,IRS1,JAK1,JAK3,MAP2K1,MAP2K2B,MAPK1,MAPK3,PIK3R1,PTK2BB,RAF1A,RB1,STAM,STAM2,STAT1A,STAT3,TXNDC15	1
DNA Replication	28	0	0.028347	CDC45,CDC7,CDK2,CDT1,GMNN,MCM10,MCM3,MCM4,MCM5,MCM6,ORC3,ORC4,ORC5,ORC6,PCNA,POLA2,POLD1,POLE,PRIM1,PRIM2,RFC2,RFC3,RFC4,RFC5,RPA1,RPA2,RPA3,UBA52	1
G1 to S cell cycle control	40	0	0.028347	CCNB1,CCND1,CCNE1,CCNE2,CCNG2,CCNH,CDC45,CDK2,CDK7,CDKN1A,CDKN1BB,CDKN1CA,CREB1A,CREB3L3L,E2F4,GADD45AB,MCM3,MCM4,MCM5,MCM6,MDM2,MNAT1,ORC3,ORC4,ORC5,ORC6,PCNA,POLA2,POLE,PRIM1,PRIM2,RB1,RBL1,RPA1,RPA2,RPA3,TFDP1B,TFDP2,TP53,WEE1	1
Signal Transduction of S1P	16	0	0.028347	AKT2,AKT3A,GNAI1,GNAI2B,GNAI3,MAPK1,MAPK12A,MAPK3,MAPK4,MAPK6,MAPK7,PIK3C2B,PLCB3,RACGAP1,S1PR1,S1PR2	1
mRNA processing	84	0	0.0345143	CD2BP2,CDC40,CELF1,CELF2,CPSF1,CPSF2,CPSF3,CPSF4,CSTF1,CSTF2,CSTF3,DDX20,DHX15,DHX16,DHX38,DICER1,EFTUD2,FUS,HNRNPA1B,HNRNPABA,HNRNPH1L,HNRNPK,HNRNPUB,HNRPL,LSM7,NCBP2,NONO,NXF1,PABPN1,PAPOLA,PCBP2,PHF5A,POLR2A,PPM1G,PRMT1,PRPF18,PRPF4,PRPF4BB,PRPF6,PRPF8,PSKH1,PTBP1A,RBM17,RBM39A,RBMX,RNGTT,RNPS1,SF3A2,SF3A3,SF3B1,SF3B3,SF3B4,SF3B5,SFPQ,SFSWAP,SNRNP40,SNRNP70,SNRPA,SNRPA1,SNRPB,SNRPB2,SNRPD1,SNR…	1
ErbB Signaling Pathway	32	0	0.0393262	ABL1,AKT3A,ARAF,BADB,BTC,CAMK2A,CBL,CDKN1BB,CRK,EGF,EGFRA,EIF4EBP1,ELK1,ERBB2,ERBB4A,GAB1,GRB2B,GSK3B,HRASA,JUN,MAP2K1,MAP2K7,MAPK1,MAPK8A,MTOR,NRG1,PAK4,PLCG1,PTK2AB,RPS6KB1B,SHC2,SRC	1
Wnt Signaling Pathway	49	0	0.0450093	APC,AXIN1,CCND1,CCND2A,CSNK1DA,CTNNB1,CTNNB2,DVL1B,DVL2,FBXW2,FOSL1A,FZD10,FZD2,FZD3A,FZD5,FZD9B,GSK3B,JUN,LDLRA,LEF1,MAPK10,MAPK9,PAFAH1B1B,PPP2R5CB,PPP2R5EB,PRKCBB,PRKCDA,PRKCEA,PRKCG,PRKCHA,PRKCI,PRKCQ,PRKCZ,PRKD1,RAC1A,RHOAB,WNT1,WNT10A,WNT10B,WNT11R,WNT16,WNT2BA,WNT2BB,WNT3,WNT3A,WNT5A,WNT5B,WNT7AA,WNT7BB	1
Alpha6-Beta4 Integrin Signaling Pathway	45	0	0.049852	ABL1,AR,BADB,CD151L,CDKN1A,CLCA1,COL17A1B,EGFRA,EIF4EB,EIF4EBP1,EIF6,ERBB2,ERBB2IP,FYNB,GRB2B,IRS1,ITGA6A,ITGB4,LAMA1,LAMA5,LAMB1A,LAMC1,MTOR,NTN1A,PAK1,PIK3CA,PIK3CB,PIK3CD,PIK3CG,PIK3R1,PIK3R2,PIK3R3B,PRKCDA,PTK2AB,RAC1A,RHOAB,SI:DKEY-40C11.1,SMAD2,SMAD3B,SRC,TP73,VIM,YES1,YWHAE1,YWHAH	1

### Sheet: Genes_KEGG pathway analysis 
KEGG database- Pathway enrichment/depletion analysis for lrpprc homozygous mutants
Name of the pathway	Hits	Expected score	p-value	List of genes	Regulation direction (0- depleted; 1- enriched)
Ribosome	121	0	3.4858e-31	FAUA,MRPL1,MRPL10,MRPL11,MRPL12,MRPL13,MRPL14,MRPL15,MRPL16,MRPL17,MRPL18,MRPL19,MRPL2,MRPL20,MRPL21,MRPL22,MRPL23,MRPL24,MRPL27,MRPL28,MRPL3,MRPL30,MRPL32,MRPL33,MRPL34,MRPL35,MRPL36,MRPL4,MRPL9,MRPS10,MRPS11,MRPS14,MRPS15,MRPS16,MRPS17,MRPS18A,MRPS18C,MRPS2,MRPS21,MRPS5,MRPS6,MRPS7,MRPS9,RPL10,RPL10A,RPL11,RPL12,RPL13,RPL13A,RPL14,RPL17,RPL18,RPL18A,RPL19,RPL21,RPL22,RPL22L1,RPL23,RPL23A,RPL24,…	0
Oxidative phosphorylation	117	0	2.14169e-19	ATP5A1,ATP5B,ATP5C1,ATP5D,ATP5E,ATP5F1,ATP5G1,ATP5G3A,ATP5G3B,ATP5H,ATP5IA,ATP5IB,ATP5J,ATP5L,ATP5O,ATP6AP1A,ATP6AP1B,ATP6V0A1A,ATP6V0A1B,ATP6V0A2A,ATP6V0A2B,ATP6V0B,ATP6V0CA,ATP6V0CB,ATP6V0D1,ATP6V0E1,ATP6V1AA,ATP6V1AB,ATP6V1B2,ATP6V1BA,ATP6V1C1A,ATP6V1C1B,ATP6V1D,ATP6V1E1B,ATP6V1F,ATP6V1G1,ATP6V1H,ATPV0E2,COX10,COX11,COX15,COX17,COX4I1,COX4I1L,COX4I2,COX5AA,COX5AB,COX5B2,COX6A1,COX6A2,COX6B1,CO…	0
Focal adhesion	217	0	2.87408e-12	ACTB1,ACTB2,ACTN1,ACTN2B,ACTN3A,ACTN3B,AKT1,AKT2,AKT2L,AKT3A,AKT3B,ARHGAP5,BADB,BCAR1,BCL2A,BCL2B,BIRC2,BRAF,CAPN2A,CAV1,CAV2,CAV3,CCND1,CCND2A,CDC42,CDC42L,CDC42L2,CHAD,COL11A1A,COL11A2,COL1A1A,COL1A1B,COL1A2,COL27A1A,COL27A1B,COL2A1A,COL2A1B,COL4A1,COL4A2,COL4A5,COL4A6,COL5A1,COL5A2A,COL6A1,COL6A2,COL6A3,CRK,CRKL,CTNNB1,DOCK1,EGF,EGFRA,ELK1,ERBB2,FIGF,FLNA,FLNCA,FLNCB,FLT1,FLT4,FN1A,FYNA,FYNB,G…	1
ECM-receptor interaction	69	0	1.18676e-11	AGRN,CD36,CHAD,COL11A1A,COL11A2,COL1A1A,COL1A1B,COL1A2,COL27A1A,COL27A1B,COL2A1A,COL2A1B,COL4A1,COL4A2,COL4A5,COL4A6,COL5A1,COL5A2A,COL6A1,COL6A2,COL6A3,DAG1,FN1A,GP1BB,HMMR,HSPG2,ITGA1,ITGA10,ITGA11A,ITGA2.2,ITGA3A,ITGA3B,ITGA4,ITGA5,ITGA6A,ITGA6B,ITGA9,ITGAV,ITGB1A,ITGB1B.2,ITGB3B,ITGB4,ITGB5,ITGB6,ITGB8,LAMA1,LAMA2,LAMA4,LAMA5,LAMB1A,LAMB2,LAMB4,LAMC1,LAMC3,RELN,SDC4,SV2,SV2A,SV2BB,SV2C,THBS2A…	1
MAPK signaling pathway	267	0	6.35219e-07	AKT1,AKT2,AKT2L,AKT3A,AKT3B,ARR3A,ARR3B,ARRB1,ARRB2A,ARRB2B,ATF2,ATF4A,BDNF,BRAF,CACNA1AA,CACNA1AB,CACNA1BA,CACNA1BB,CACNA1C,CACNA1DA,CACNA1G,CACNA1I,CACNA1SA,CACNA1SB,CACNA2D1A,CACNA2D2B,CACNA2D3,CACNA2D4A,CACNB1,CACNB2A,CACNB3A,CACNB4A,CACNG1A,CACNG2A,CACNG3B,CACNG4B,CACNG5A,CACNG5B,CACNG6A,CACNG6B,CACNG7A,CACNG8B,CASP3A,CASP3B,CDC25B,CDC42,CDC42L,CDC42L2,CHUK,CRK,CRKL,DAXX,DUSP1,DUSP10,DUSP16,…	1
Endocytosis	224	0	1.64147e-06	ACAP1,ACAP3A,ACAP3B,ADRB1,ADRB2A,ADRB2B,ADRB3A,ADRBK2,AGAP1,AGAP2,AP2A1,AP2B1,AP2M1A,AP2M1B,AP2S1,ARAP2,ARAP3,ARF6A,ARF6B,ARFGAP2,ARFGAP3,ARR3A,ARR3B,ARRB1,ARRB2A,ARRB2B,ASAP1A,ASAP1B,ASAP2A,ASAP2B,BC2,CAV1,CAV2,CAV3,CBL,CBLB,CBLC,CDC42,CDC42L,CDC42L2,CHMP1A,CHMP1B,CHMP2BA,CHMP2BB,CHMP3,CHMP4BA,CHMP4BB,CHMP4C,CHMP5A,CHMP5B,CHMP6B,CHMP7,CLTA,CLTB,CLTCA,CLTCB,CSF1RA,CSF1RB,CXCR4A,CXCR4B,DAB2,DNAJC6…	1
ErbB signaling pathway	96	0	1.0666e-05	ABL1,ABL2,AKT1,AKT2,AKT2L,AKT3A,AKT3B,ARAF,BADB,BRAF,BTC,CAMK2A,CAMK2B1,CAMK2D1,CAMK2D2,CAMK2G1,CAMK2G2,CBL,CBLB,CBLC,CDKN1A,CRK,CRKL,EGF,EGFRA,ELK1,ERBB2,ERBB3A,ERBB3B,ERBB4A,GAB1,GRB2A,GRB2B,GSK3AA,GSK3B,HBEGFA,HRASA,HRASB,JUN,KRAS,MAP2K1,MAP2K2A,MAP2K2B,MAP2K4A,MAP2K4B,MAP2K7,MAPK1,MAPK10,MAPK3,MAPK8A,MAPK8B,MAPK9,MTOR,NCK1A,NCK1B,NCK2A,NCK2B,NRAS,NRG1,NRG2B,NRG3B,PAK1,PAK2A,PAK2B,PAK4,PAK6B,P…	1
Cardiac muscle contraction	71	0	7.01873e-05	ATP1A1B,ATP1A2A,ATP1A3A,ATP1A3B,ATP1B1A,ATP1B1B,ATP1B2A,ATP1B2B,ATP1B3A,ATP1B3B,ATP1B4,CACNA1C,CACNA1DA,CACNA1SA,CACNA1SB,CACNA2D1A,CACNA2D2B,CACNA2D3,CACNA2D4A,CACNB1,CACNB2A,CACNB3A,CACNB4A,CACNG1A,CACNG2A,CACNG3B,CACNG4B,CACNG5A,CACNG5B,CACNG6A,CACNG6B,CACNG7A,CACNG8B,COX4I1,COX4I1L,COX4I2,COX5AA,COX5AB,COX5B2,COX6A1,COX6A2,COX6B1,COX6B2,COX6C,COX7A2A,COX7A3,COX7B,COX7C,COX8A,COX8B,CYC1,MYL2B,…	0
Metabolism of xenobiotics by cytochrome P450	30	0	8.17e-05	ADH5,AKR7A3,ALDH1A3,ALDH3B1,CBR1,CBR1L,CYP1A,CYP1B1,DHDHL,EPHX1,GSTA.1,GSTA.2,GSTK1,GSTM.1,GSTM.2,GSTM.3,GSTO1,GSTO2,GSTP1,GSTP2,GSTR,GSTT1A,GSTT1B,MGST1.1,MGST1.2,MGST2,UGT1AB,UGT2A1,UGT5G1,ZGC:172315	0
Adherens junction	87	0	0.000133802	ACTB1,ACTB2,ACTN1,ACTN2B,ACTN3A,ACTN3B,BAIAP2A,BAIAP2B,CDC42,CDC42L,CDC42L2,CDH1,CREBBPA,CREBBPB,CSNK2A1,CSNK2A2A,CSNK2A2B,CSNK2B,CTNNA1,CTNNA2,CTNNB1,CTNND1,EGFRA,EP300A,EP300B,ERBB2,FARP2,FGFR1A,FYNA,FYNB,IGF1RA,IGF1RB,INSRA,INSRB,IQGAP1,LEF1,LMO7A,MAP3K7,MAPK1,MAPK3,MET,MLLT4A,NLK1,NLK2,PTPN1,PTPN6,PTPRB,PTPRFA,PTPRFB,PTPRJA,PVRL1B,PVRL3B,PVRL4,RAC1A,RAC1L,RAC2,RAC3A,RAC3B,RHOAA,RHOAB,RHOAC,RH…	1
Regulation of actin cytoskeleton	214	0	0.000247799	ABI2A,ABI2B,ACTB1,ACTB2,ACTN1,ACTN2B,ACTN3A,ACTN3B,APC,APC2,ARAF,ARHGEF12B,ARHGEF4,ARHGEF6,ARHGEF7A,ARHGEF7B,ARPC1A,ARPC1B,ARPC2,ARPC3,ARPC4,ARPC4L,ARPC5A,ARPC5B,ARPC5LA,ARPC5LB,BAIAP2A,BAIAP2B,BCAR1,BDKRB1,BRAF,BRK1,CDC42,CDC42L,CDC42L2,CFL1,CFL1L,CFL2,CHRM2A,CHRM3A,CHRM4A,CRK,CRKL,CYFIP1,CYFIP2,DIAPH2,DOCK1,EGF,EGFRA,ENAH,EZRB,F2,F2R,FGD1,FGF10A,FGF11A,FGF12A,FGF13A,FGF13B,FGF14,FGF16,FGF17,FGF…	1
Aminoacyl-tRNA biosynthesis	39	0	0.000249809	AARS,AARS2,CARS,CARS2,DARS,DARS2,EPRS,FARS2,FARSA,FARSB,GARS,GATB,HARS,IARS,IARS2,KARS,LARS2,LARSB,MARS,MARS2,MTFMT,NARS,NARS2,PARS2,QARS,QRSL1,RARS,RARS2,SARS,SARS2,SEPSECS,SI:RP71-1C23.3,TARS,VARS,VARS2,WARS,WARS2,YARS,YARS2	1
Salmonella infection	78	0	0.00026729	ACTB1,ACTB2,ARPC1A,ARPC1B,ARPC2,ARPC3,ARPC4,ARPC4L,ARPC5A,ARPC5B,ARPC5LA,ARPC5LB,CASPA,CDC42,CDC42L,CDC42L2,CXCL8A,DYNC1H1,DYNC1I1,DYNC1I2A,DYNC1I2B,DYNC1LI1,DYNC1LI2,FLNA,FLNCA,FLNCB,FOSAB,IFNGR1,IL1B,JUN,KLC1A,KLC2,KLC3,MAPK1,MAPK10,MAPK11,MAPK12A,MAPK13,MAPK14A,MAPK14B,MAPK3,MAPK8A,MAPK8B,MAPK9,MYD88,NOS2A,NOS2B,PFN2,PFN2L,PKN2,PKN3,PLEKHM2,PYCARD,RAB7,RAC1A,RAC1L,RELA,RHOGB,RHOGC,RHOGD,RILP,R…	1
Energy Metabolism	156	0	0.000274618	ABHD2B,ACAA1,ACAA2,ACAT1,ACAT2,ACLYA,ACO1,ACO2,ACSS1,ACSS2,ACYP1,ADAL,ADH5,AGXTA,AKR1A1B,ALDH1A3,ALDH2.1,ALDH2.2,ALDH3A2A,ALDH3B1,ALDH5A1,ALDH7A1,ALDH9A1A.1,ALDH9A1B,ALDOAA,ALDOAB,ALDOB,ALDOCA,ALDOCB,ALLC,ALPI.1,ALPI.2,ALPL,AOX6,ASNS,BPNT1,CAT,CS,CYP3A65,DHRS13L1,DLAT,DLDH,DLST,ECHS1,EHHADH,ENO1A,ENO1B,ENO2,ENO3,ENO4,EPHX2,ESD,FAH,FBP1A,FBP1B,FBP2,FH,FMO5,G6PD,GALM,GAPDH,GCDHA,GCK,GLSA,GLSB,GLULA…	0
Phototransduction	35	0	0.000274618	ARR3A,ARR3B,ARRB1,ARRB2A,ARRB2B,CALM1A,CALM1B,CALM2A,CALM3A,CALM3B,CNGA1,CNGB1A,GC2,GNAT1,GNAT2,GNB1A,GNB1B,GNGT1,GRK1A,GRK1B,GRK7A,GRK7B,GUCA1A,GUCA1B,GUCA1D,GUCY2F,PDE6A,PDE6B,PDE6G,RCVRN2,RCVRNA,RGS9A,RGS9B,RHO,SLC24A1	0
Glycolysis / Gluconeogenesis	67	0	0.000799912	ACSS1,ACSS2,ACSS2L,ADH5,ADPGK,ADPGK2,AKR1A1A,AKR1A1B,ALDH1A3,ALDH2.1,ALDH2.2,ALDH3A1,ALDH3A2A,ALDH3B1,ALDH7A1,ALDH9A1A.1,ALDH9A1B,ALDOAA,ALDOAB,ALDOB,ALDOCA,ALDOCB,BPGM,DLAT,DLDH,ENO1A,ENO1B,ENO2,ENO3,FBP1A,FBP1B,FBP2,G6PC3,G6PCA.1,G6PCA.2,GALM,GAPDH,GAPDHS,GCK,GPIB,HK1,HK2,HKDC1,LDHA,LDHBA,LDHBB,PCK1,PCK2,PDHA1A,PDHA1B,PDHB,PFKLA,PFKMA,PFKMB,PFKPA,PFKPB,PGAM1A,PGAM1B,PGAM2,PGK1,PGM1,PGM2,PKLR,PK…	0
Toll-like receptor signaling pathway	75	0	0.00187005	AKT1,AKT2,AKT2L,AKT3A,AKT3B,CASP8,CASP8L2,CD40,CHUK,CRFB2,CTSK,CXCL8A,FADD,FOSAB,IKBKB,IKBKE,IKBKG,IL10RB,IL1B,IRAK1,IRF3,IRF5,IRF7,JUN,MAP2K1,MAP2K2A,MAP2K2B,MAP2K4A,MAP2K4B,MAP2K6,MAP2K7,MAP3K7,MAP3K8,MAPK1,MAPK10,MAPK11,MAPK12A,MAPK13,MAPK14A,MAPK14B,MAPK3,MAPK8A,MAPK8B,MAPK9,MYD88,NFKBIAA,NFKBIAB,PIK3CA,PIK3CB,PIK3CD,PIK3CG,PIK3R1,PIK3R2,PIK3R3A,PIK3R3B,RAC1A,RAC1L,RELA,RIPK1L,SI:CH211-153J24…	1
Cell cycle	128	0	0.00227181	ABL1,ANAPC1,ANAPC10,ANAPC11,ANAPC13,ANAPC2,ANAPC4,ANAPC5,ANAPC7,ATM,ATR,BUB1,BUB1BB,BUB3,CCNA2,CCNB1,CCNB2,CCNB3,CCND1,CCND2A,CCNE1,CCNE2,CCNH,CDC14AA,CDC14AB,CDC14B,CDC16,CDC20,CDC23,CDC25B,CDC26,CDC27,CDC45,CDC6,CDC7,CDK1,CDK2,CDK4,CDK6,CDK7,CDKN1A,CDKN1BA,CDKN1BB,CDKN1CA,CDKN2C,CDKN2D,CHEK1,CHEK2,CREBBPA,CREBBPB,CUL1A,CUL1B,DBF4,E2F2,E2F3,E2F4,E2F5,EP300A,EP300B,ESPL1,FZR1A,GADD45AA,GADD45AB,G…	1
Jak-STAT signaling pathway	95	0	0.00265189	AKT1,AKT2,AKT2L,AKT3A,AKT3B,BCL2L1,CBL,CBLB,CBLC,CCND1,CCND2A,CISH,CISHB,CLCF1,CNTFR,CREBBPA,CREBBPB,CRFB16,CRFB2,CRFB4,CSF2RB,CSF3R,EP300A,EP300B,EPOR,GH1,GHRA,GRB2A,GRB2B,IFNGR1,IL10RB,IL11RA,IL12RB2,IL13RA1,IL13RA2,IL15,IL20RA,IL21R.1,IL2RB,IL2RGA,IL2RGB,IL34,IL6R,IL6ST,IL7R,IRF9,JAK1,JAK2A,JAK2B,LEPA,LEPR,LIFRA,M17,MPL,PIAS1B,PIAS2,PIAS4A,PIAS4B,PIK3CA,PIK3CB,PIK3CD,PIK3CG,PIK3R1,PIK3R2,PIK3R…	1
Sphingolipid metabolism	54	0	0.00344291	ACER1,ACER2,ACER3,ARSA,ASAH1A,ASAH1B,ASAH2,B4GALT6,CERK,CERS1,CERS2A,CERS5,CERS6,DEGS1,DEGS2,ENPP7.1,GAL3ST1A,GALCA,GALCB,GBA,GBA2,GLA,GLB1,KDSR,NEU1,NEU3.1,NEU3.2,NEU3.3,NEU3.5,NEU4,PLPP2B,PLPP3,PPAP2D,SGMS1,SGMS2,SGPL1,SGPP1,SGPP2,SMPD1,SMPD2A,SMPD2B,SMPD3,SMPD4,SMPD5,SPHK1,SPHK2,SPTLC1,SPTLC2A,SPTLC2B,SPTLC3,UGCG,UGT8,ZGC:153896,ZGC:158263	1
Insulin signaling pathway	159	0	0.00600384	ACACA,ACACB,AKT1,AKT2,AKT2L,AKT3A,AKT3B,ARAF,BADB,BRAF,CALM1A,CALM1B,CALM2A,CALM3A,CALM3B,CBL,CBLB,CBLC,CRK,CRKL,EIF4E1C,EIF4E2,EIF4E2RS1,EIF4EA,ELK1,EXOC7,FASN,FBP1A,FBP1B,FBP2,FLOT1A,FLOT1B,FLOT2A,FLOT2B,FOXO1A,FOXO1B,G6PC3,G6PCA.1,G6PCA.2,GCK,GRB2A,GRB2B,GSK3AA,GSK3B,GYS1,GYS2,HK1,HK2,HKDC1,HRASA,HRASB,IKBKB,INPPL1A,INS,INSRA,INSRB,IRS1,IRS2A,IRS2B,IRS4A,KRAS,LIPEB,MAP2K1,MAP2K2A,MAP2K2B,MAPK1…	1
Degradation of aromatic compounds	4	0	0.00691663	ADH5,AKR1A1A,AKR1A1B,RGN	0
Pyruvate metabolism	42	0	0.00691663	ACACA,ACACB,ACAT1,ACAT2,ACOT12,ACSS1,ACSS2,ACSS2L,ACYP1,ALDH2.1,ALDH2.2,ALDH3A1,ALDH3A2A,ALDH7A1,ALDH9A1A.1,ALDH9A1B,DLAT,DLDH,GLO1,GRHPRA,GRHPRB,HAGH,LDHA,LDHBA,LDHBB,LDHD,MDH1AA,MDH1AB,MDH2,ME1,ME2,ME3,PCK1,PCK2,PCXB,PDHA1A,PDHA1B,PDHB,PKLR,PKMA,PKMB,SI:DKEY-180P18.9	0
Tryptophan metabolism	41	0	0.0073718	AADAT,AANAT2,ACAT1,ACAT2,ACMSD,AFMID,ALDH2.1,ALDH2.2,ALDH3A1,ALDH3A2A,ALDH7A1,ALDH9A1A.1,ALDH9A1B,AOC1,AOX5,AOX6,ASMT,CAT,CCBL2,CYP1A,CYP1B1,DDC,ECHS1,EHHADH,GCDHA,GCDHB,HAAO,HADH,HADHAA,HADHAB,IDO1,KMO,LOC559207,MAO,OGDHA,OGDHB,SI:CH211-127I16.2,TDO2A,TDO2B,TPH1A,TPH2	0
NOD-like receptor signaling pathway	43	0	0.0074719	BIRC2,CARD9,CASP8,CASP8L2,CASPA,CHUK,CXCL8A,ERBB2IP,HSP90AA1.1,HSP90AA1.2,HSP90AB1,HSP90B1,IKBKB,IKBKG,IL1B,MAP3K7,MAPK1,MAPK10,MAPK11,MAPK12A,MAPK13,MAPK14A,MAPK14B,MAPK3,MAPK8A,MAPK8B,MAPK9,NFKBIAA,NFKBIAB,NOD1,NOD2,PSTPIP1B,PYCARD,RELA,RIPK2,SGUT1,SI:CH211-196H16.5,TAB1,TAB2,TAB3,TNFAIP3,TRAF6,ZGC:171775	1
Notch signaling pathway	49	0	0.0074719	ADAM17A,ADAM17B,APH1B,CREBBPA,CREBBPB,CTBP1,CTBP2A,DLA,DLB,DLD,DLL4,DTX2,DVL1A,DVL1B,DVL2,DVL3A,EP300A,EP300B,HDAC1,HER12,HER15.1,HER6,HER9,JAG1A,JAG1B,JAG2B,KAT2A,KAT2B,LFNG,MAML1,MAML3,MFNG,NCOR2,NOTCH1A,NOTCH1B,NOTCH2,NOTCH3,NUMB,NUMBL,PSEN1,PSEN2,PSENEN,RBPJA,RBPJB,RFNG,SI:CH73-167C12.2,SI:DKEY-40C23.2,SNW1,TLE3A	1
Wnt signaling pathway	147	0	0.00776455	APC,APC2,AXIN1,AXIN2,BAMBIA,BAMBIB,CACYBP,CAMK2A,CAMK2B1,CAMK2D1,CAMK2D2,CAMK2G1,CAMK2G2,CCND1,CCND2A,CHD8,CREBBPA,CREBBPB,CSNK1A1,CSNK1E,CSNK2A1,CSNK2A2A,CSNK2A2B,CSNK2B,CTBP1,CTBP2A,CTNNB1,CTNNBIP1,CUL1A,CUL1B,CXXC4,DAAM1A,DAAM1B,DAAM2,DKK1B,DKK2,DVL1A,DVL1B,DVL2,DVL3A,EP300A,EP300B,FBXW11A,FBXW11B,FOSL1A,FZD1,FZD10,FZD2,FZD3A,FZD3B,FZD4,FZD5,FZD7A,FZD7B,FZD8A,FZD8B,FZD9B,GBP,GPC4,GSK3AA,GSK3B,…	1
Peroxisome	79	0	0.00964586	ABCD1,ABCD3A,ABCD4,ACAA1,ACOT8,ACOX1,ACOX3,ACSL1A,ACSL1B,ACSL3A,ACSL3B,ACSL4A,ACSL4B,ACSL5,AGPS,AGXTA,AGXTB,AMACR,CAT,CRATA,CRATB,CROT,DAO.1,DAO.2,DECR2,DHRS2,ECH1,EHHADH,EPHX2,GNPAT,GSTK1,HACL1,HAO1,HAO2,HMGCL,HSD17B4,IDH1,IDH2,LOC100537809,MLYCD,MPV17,MPV17L2,MVK,NOS2A,NOS2B,NUDT12,NUDT19,NUDT7,PECR,PEX1,PEX10,PEX11A,PEX11B,PEX11G,PEX12,PEX13,PEX14,PEX16,PEX19,PEX2,PEX26,PEX3,PEX5,PEX6,PEX7,PHY…	0
Carbon metabolism	113	0	0.0113363	ACADM,ACADS,ACAT1,ACAT2,ACO1,ACO2,ACSS1,ACSS2,ACSS2L,ADH5,ADPGK,ADPGK2,AGXTA,AGXTB,ALDH6A1,ALDOAA,ALDOAB,ALDOB,ALDOCA,ALDOCB,AMT,CPS1,CS,DLAT,DLDH,DLST,ECHS1,EHHADH,ENO1A,ENO1B,ENO2,ENO3,ESD,FBP1A,FBP1B,FBP2,FH,G6PD,GAPDH,GCK,GLDC,GOT1,GOT2A,GOT2B,GPIB,GPT2,GPT2L,H6PD,HADHAA,HADHAB,HIBCH,HK1,HK2,HKDC1,IDH1,IDH2,IDH3A,IDH3B,LOC559207,MCEE,MDH1AA,MDH1AB,MDH2,ME1,ME2,ME3,MTHFR,MUT,OGDHA,OGDHB,PCCA,P…	0
Fatty acid degradation	39	0	0.0113363	ACAA1,ACAA2,ACADL,ACADM,ACADS,ACADVL,ACAT1,ACAT2,ACOX1,ACOX3,ACSBG1,ACSBG2,ACSL1A,ACSL1B,ACSL3A,ACSL3B,ACSL4A,ACSL4B,ACSL5,ADH5,ALDH2.1,ALDH2.2,ALDH3A1,ALDH3A2A,ALDH7A1,ALDH9A1A.1,ALDH9A1B,CPT1AA,CPT1AB,CPT2,ECHS1,ECI1,EHHADH,GCDHA,GCDHB,HADH,HADHAA,HADHAB,ZGC:92030	0
Glutathione metabolism	42	0	0.0113363	ANPEPB,G6PD,GCLC,GCLM,GGCTB,GGT1B,GPX1A,GPX3,GPX4A,GPX4B,GPX7,GPX8,GSR,GSS,GSTA.1,GSTA.2,GSTK1,GSTM.1,GSTM.2,GSTM.3,GSTO1,GSTO2,GSTP1,GSTP2,GSTR,GSTT1A,GSTT1B,IDH1,IDH2,LAP3,MGST1.1,MGST1.2,MGST2,ODC1,OPLAH,PGD,RRM1,RRM2,SMS,SRM,TXNDC12,ZGC:152830	0
Herpes simplex infection	139	0	0.0155766	ALYREF,ARNTL1A,ARNTL1B,C1QBP,C3A.1,C3A.2,C3A.3,C5,CASP3A,CASP3B,CASP8,CASP8L2,CD74A,CDC34A,CDK1,CDK2,CFP,CHUK,CLOCKA,CLOCKB,CREBBPA,CREBBPB,CRFB2,CSNK2A1,CSNK2A2A,CSNK2A2B,CSNK2B,CUL1A,CUL1B,CYCSB,DAXX,EEF1DA,EEF1DB,EIF2AK1,EIF2AK2,EIF2AK3,EIF2S1B,EP300A,EP300B,FADD,FAS,FOSAB,GTF2IRD1,HCFC1A,HCFC1B,HCFC2,HNRPKL,IFIH1,IFNGR1,IKBKB,IKBKE,IKBKG,IL10RB,IL15,IL1B,IRF3,IRF7,IRF9,JAK1,JAK2A,JAK2B,JUN,MA…	1
Cytokine-cytokine receptor interaction	104	0	0.0156464	ACKR3B,ACVR1BA,ACVR1L,ACVR2AA,ACVR2B,AMH,BMP7A,BMP7B,BMPR1AA,BMPR1AB,BMPR1BA,BMPR1BB,BMPR2A,BMPR2B,CCL19B,CCL20A.3,CCL20B,CCL25B,CCR9A,CCR9B,CD40,CLCF1,CNTFR,CRFB16,CRFB2,CRFB4,CSF1RA,CSF1RB,CSF2RB,CSF3R,CXCL12A,CXCL12B,CXCL14,CXCL8A,CXCR3.2,CXCR4A,CXCR4B,EDAR,EGF,EGFRA,EPOR,FAS,FIGF,FLT1,FLT4,GHRA,HGFA,IFNGR1,IL10RB,IL11RA,IL12RB2,IL13RA1,IL15,IL17RA1A,IL1B,IL20RA,IL21R.1,IL2RB,IL2RGA,IL2RGB,IL6…	1
Progesterone-mediated oocyte maturation	96	0	0.0240095	ADCY1A,ADCY1B,ADCY2A,ADCY2B,ADCY5,ADCY6A,ADCY6B,ADCY7,ADCY8,ADCY9,AKT1,AKT2,AKT2L,AKT3A,AKT3B,ANAPC1,ANAPC10,ANAPC11,ANAPC13,ANAPC2,ANAPC4,ANAPC5,ANAPC7,ARAF,BRAF,BUB1,CCNA2,CCNB1,CCNB2,CCNB3,CDC16,CDC23,CDC25B,CDC26,CDC27,CDK1,CDK2,CPEB1A,FZR1A,GNAI1,GNAI2A,GNAI2B,GNAI3,GNAIA,HSP90AA1.1,HSP90AA1.2,HSP90AB1,IGF1,IGF1RA,IGF1RB,INS,KRAS,MAD1L1,MAD2L1,MAP2K1,MAPK1,MAPK10,MAPK11,MAPK12A,MAPK13,MAPK14…	1
ABC transporters	34	0	0.0241622	ABCA12,ABCA1A,ABCA1B,ABCA2,ABCA3B,ABCA4B,ABCA5,ABCB10,ABCB11A,ABCB11B,ABCB5,ABCB6A,ABCB7,ABCB8,ABCB9,ABCC1,ABCC10,ABCC12,ABCC2,ABCC4,ABCC5,ABCC8,ABCC9,ABCD1,ABCD3A,ABCD4,ABCG1,ABCG2A,ABCG4A,ABCG5,ABCG8,CFTR,LOC100537809,TAP1	1
Drug metabolism - cytochrome P450	28	0	0.0241622	ADH5,ALDH1A3,ALDH3B1,AOX5,AOX6,FMO5,GSTA.1,GSTA.2,GSTK1,GSTM.1,GSTM.2,GSTM.3,GSTO1,GSTO2,GSTP1,GSTP2,GSTR,GSTT1A,GSTT1B,MAO,MGST1.1,MGST1.2,MGST2,SI:CH211-127I16.2,UGT1AB,UGT2A1,UGT5G1,ZGC:172315	0
Phosphatidylinositol signaling system	79	0	0.0257674	CALM1A,CALM1B,CALM2A,CALM3A,CALM3B,CDIPT,CDS1,CDS2,DGKAA,DGKE,DGKH,DGKZA,IMPA1,IMPA2,IMPAD1,INPP4AB,INPP4B,INPP5B,INPP5D,INPP5E,INPP5JB,INPP5KA,INPP5KB,INPP5L,INPPL1A,IPPK,ITPK1A,ITPK1B,ITPKA,ITPKB,ITPKCA,ITPKCB,ITPR1A,ITPR1B,ITPR2,ITPR3,MTM1,OCRL,PI4K2A,PI4K2B,PI4KAA,PI4KB,PIK3C2A,PIK3C2B,PIK3C2G,PIK3C3,PIK3CA,PIK3CB,PIK3CD,PIK3CG,PIK3R1,PIK3R2,PIK3R3A,PIK3R3B,PIKFYVE,PIP4K2AA,PIP4K2CA,PIP5K1AA,…	1
GnRH signaling pathway	101	0	0.0258408	ADCY1A,ADCY1B,ADCY2A,ADCY2B,ADCY5,ADCY6A,ADCY6B,ADCY7,ADCY8,ADCY9,ATF4A,CACNA1C,CACNA1DA,CACNA1SA,CACNA1SB,CALM1A,CALM1B,CALM2A,CALM3A,CALM3B,CAMK2A,CAMK2B1,CAMK2D1,CAMK2D2,CAMK2G1,CAMK2G2,CDC42,CDC42L,CDC42L2,CGA,EGFRA,ELK1,GNA11A,GNA11B,GNA14,GNA15.1,GNAQ,GNAS,GNRH2,GNRH3,GNRHR2,GRB2A,GRB2B,HBEGFA,HRASA,HRASB,ITPR1A,ITPR1B,ITPR2,ITPR3,JUN,KRAS,LHB,MAP2K1,MAP2K2A,MAP2K2B,MAP2K4A,MAP2K4B,MAP2K6,M…	1
Hedgehog signaling pathway	55	0	0.0344057	BMP2B,BMP4,CSNK1A1,CSNK1DA,CSNK1DB,CSNK1E,CSNK1G1,CSNK1G2A,CSNK1G2B,DHH,FBXW11A,FBXW11B,GAS1A,GAS1B,GLI1,GLI2A,GLI2B,GLI3,GSK3AA,GSK3B,HHIP,IHHA,LRP2A,PRKACAA,PRKACAB,PRKACBA,PRKACBB,PRKX,PTCH1,PTCH2,RAB23,SHHA,SHHB,SMO,STK36,SUFU,WNT1,WNT10A,WNT10B,WNT11,WNT11R,WNT16,WNT2BA,WNT2BB,WNT3,WNT3A,WNT4A,WNT5A,WNT5B,WNT7AA,WNT7BB,WNT8B,WNT9A,WNT9B,ZIC2A	1
Protein processing in endoplasmic reticulum	165	0	0.0358705	AMFR,ATF4A,ATF6,ATXN3,BAG1,BAG2,BAXA,BCAP31,BCL2A,BCL2B,CALR,CALR3A,CALR3B,CANX,CAPN1A,CAPN2A,CRYAA,CRYABA,CUL1A,CUL1B,DAD1,DDOST,DERL1,DERL2,DERL3,DNAJA1,DNAJA2,DNAJB11,DNAJB12A,DNAJB1A,DNAJB1B,DNAJB2,DNAJC1,DNAJC10,DNAJC5AA,DNAJC5B,DNAJC5GA,DNAJC5GB,EDEM1,EDEM2,EDEM3,EIF2AK1,EIF2AK2,EIF2AK3,EIF2S1B,ERLEC1,ERN2,ERO1A,ERO1B,HERPUD1,HSC70,HSP70.1,HSP70L,HSP90AA1.1,HSP90AA1.2,HSP90AB1,HSP90B1,HSPA4…	1
Fatty acid elongation	23	0	0.036182	ACAA2,ACOT7,ECHS1,ELOVL1B,ELOVL2,ELOVL4A,ELOVL4B,ELOVL5,ELOVL6,ELOVL7A,ELOVL7B,ELOVL8B,HACD2,HADH,HADHAA,HADHAB,HSD17B12A,HSD17B12B,MECR,PPT1,PPT2,TECRA,TECRB	0
RIG-I-like receptor signaling pathway	50	0	0.036182	ATG12,ATG5,AZI2,CASP8,CASP8L2,CHUK,CXCL8A,CYLDA,CYLDL,DDX3A,DDX3B,DHX58,FADD,IFIH1,IKBKB,IKBKE,IKBKG,IRF3,IRF7,MAP3K1,MAP3K7,MAPK10,MAPK11,MAPK12A,MAPK13,MAPK14A,MAPK14B,MAPK8A,MAPK8B,MAPK9,MAVS,NFKBIAA,NFKBIAB,NLRX1,OTUD5A,PIN1,RELA,RIPK1L,TANK,TBK1,TBKBP1,TKFC,TMEM173,TRADD,TRAF2A,TRAF2B,TRAF3,TRAF6,TRIM25,ZGC:171775	1
Ubiquinone and other terpenoid-quinone biosynthesis	9	0	0.0395456	COQ2,COQ3,COQ5,COQ6,COQ7,HPDA,HPDB,NQO1,TAT	0
Valine, leucine and isoleucine degradation	45	0	0.0395456	ABAT,ACAA1,ACAA2,ACAD8,ACADM,ACADS,ACAT1,ACAT2,ALDH2.1,ALDH2.2,ALDH3A1,ALDH3A2A,ALDH6A1,ALDH7A1,ALDH9A1A.1,ALDH9A1B,AOX5,AOX6,AUH,BCAT1,BCAT2,BCKDHA,BCKDHB,DBT,DLDH,ECHS1,EHHADH,HADH,HADHAA,HADHAB,HIBADHB,HIBCH,HMGCL,HMGCS1,HSD17B10,IVD,MCCC1,MCCC2,MCEE,MUT,OXCT1A,OXCT1B,PCCA,PCCB,SI:CH211-198N5.11	0
beta-Alanine metabolism	30	0	0.0418024	ABAT,ACADM,ALDH1A3,ALDH2.1,ALDH2.2,ALDH3A1,ALDH3A2A,ALDH3B1,ALDH6A1,ALDH7A1,ALDH9A1A.1,ALDH9A1B,AOC2,CNDP2,DPYDB,DPYS,ECHS1,EHHADH,GAD1A,GAD1B,GAD2,HADHAA,HADHAB,HIBCH,MLYCD,PAOX1,SMS,SRM,UPB1,ZGC:163121	0

### Sheet: Genes_Reactome pathway analysis
Reactome database- Pathway enrichment/depletion analysis for lrpprc homozygous mutants
Name of the pathway	Hits	Expected score	p-value	List of genes	Regulation direction (0- depleted; 1- enriched)
Formation of a pool of free 40S subunits	76	0	0	EIF1AXA,EIF1AXB,EIF3BA,EIF3C,EIF3D,EIF3EA,EIF3G,EIF3HA,EIF3HB,EIF3M,EIF3S10,EIF3S6IP,FAUA,FAUB,RPL10,RPL10A,RPL11,RPL13,RPL17,RPL18,RPL18A,RPL19,RPL21,RPL23,RPL26,RPL27,RPL30,RPL31,RPL32,RPL34,RPL35,RPL35A,RPL36,RPL36A,RPL37,RPL38,RPL39,RPL4,RPL5A,RPL5B,RPL6,RPL7,RPL7A,RPL8,RPL9,RPLP0,RPLP1,RPLP2L,RPS10,RPS11,RPS12,RPS13,RPS14,RPS15,RPS16,RPS18,RPS19,RPS2,RPS21,RPS23,RPS24,RPS25,RPS26,RPS27A,RPS2…	0
Nonsense Mediated Decay (NMD) independent of the Exon Junction Complex (EJC)	71	0	0	EIF4G1A,ETF1B,FAUA,FAUB,GSPT1,GSPT1L,NCBP2,PABPC1A,PABPC1B,RPL10,RPL10A,RPL11,RPL13,RPL17,RPL18,RPL18A,RPL19,RPL21,RPL23,RPL26,RPL27,RPL30,RPL31,RPL32,RPL34,RPL35,RPL35A,RPL36,RPL36A,RPL37,RPL38,RPL39,RPL4,RPL5A,RPL5B,RPL6,RPL7,RPL7A,RPL8,RPL9,RPLP0,RPLP1,RPLP2L,RPS10,RPS11,RPS12,RPS13,RPS14,RPS15,RPS16,RPS18,RPS19,RPS2,RPS21,RPS23,RPS24,RPS25,RPS26,RPS27A,RPS28,RPS29,RPS3A,RPS4X,RPS6,RPS7,RPS8A,…	0
SRP-dependent cotranslational protein targeting to membrane	68	0	0	FAUA,FAUB,RPL10,RPL10A,RPL11,RPL13,RPL17,RPL18,RPL18A,RPL19,RPL21,RPL23,RPL26,RPL27,RPL30,RPL31,RPL32,RPL34,RPL35,RPL35A,RPL36,RPL36A,RPL37,RPL38,RPL39,RPL4,RPL5A,RPL5B,RPL6,RPL7,RPL7A,RPL8,RPL9,RPLP0,RPLP1,RPLP2L,RPS10,RPS11,RPS12,RPS13,RPS14,RPS15,RPS16,RPS18,RPS19,RPS2,RPS21,RPS23,RPS24,RPS25,RPS26,RPS27A,RPS28,RPS29,RPS3A,RPS4X,RPS6,RPS7,RPS8A,RPS8B,RPS9,RPSA,SRP14,SRP19,SRP54,SRP9,UBA52,UBE2…	0
L13a-mediated translational silencing of Ceruloplasmin expression	88	0	2.37674e-35	EIF1AXA,EIF1AXB,EIF2S1A,EIF2S1B,EIF2S3,EIF3BA,EIF3C,EIF3D,EIF3EA,EIF3G,EIF3HA,EIF3HB,EIF3M,EIF3S10,EIF3S6IP,EIF4A1A,EIF4A1B,EIF4A2,EIF4BA,EIF4BB,EIF4G1A,EIF4H,FAUA,FAUB,PABPC1A,PABPC1B,RPL10,RPL10A,RPL11,RPL13,RPL17,RPL18,RPL18A,RPL19,RPL21,RPL23,RPL26,RPL27,RPL30,RPL31,RPL32,RPL34,RPL35,RPL35A,RPL36,RPL36A,RPL37,RPL38,RPL39,RPL4,RPL5A,RPL5B,RPL6,RPL7,RPL7A,RPL8,RPL9,RPLP0,RPLP1,RPLP2L,RPS10,RPS1…	0
GTP hydrolysis and joining of the 60S ribosomal subunit	88	0	5.83342e-34	EIF1AXA,EIF1AXB,EIF2S1A,EIF2S1B,EIF2S3,EIF3BA,EIF3C,EIF3D,EIF3EA,EIF3G,EIF3HA,EIF3HB,EIF3M,EIF3S10,EIF3S6IP,EIF4A1A,EIF4A1B,EIF4A2,EIF4BA,EIF4BB,EIF4G1A,EIF4H,EIF5,EIF5B,FAUA,FAUB,RPL10,RPL10A,RPL11,RPL13,RPL17,RPL18,RPL18A,RPL19,RPL21,RPL23,RPL26,RPL27,RPL30,RPL31,RPL32,RPL34,RPL35,RPL35A,RPL36,RPL36A,RPL37,RPL38,RPL39,RPL4,RPL5A,RPL5B,RPL6,RPL7,RPL7A,RPL8,RPL9,RPLP0,RPLP1,RPLP2L,RPS10,RPS11,RPS…	0
Nonsense Mediated Decay (NMD) enhanced by the Exon Junction Complex (EJC)	82	0	2.18732e-33	CASC3,EIF4G1A,ETF1B,FAUA,FAUB,GSPT1,GSPT1L,MAGOH,NCBP2,PABPC1A,PABPC1B,PPP2CA,PPP2R2AA,PPP2R2AB,RBM8A,RNPS1,RPL10,RPL10A,RPL11,RPL13,RPL17,RPL18,RPL18A,RPL19,RPL21,RPL23,RPL26,RPL27,RPL30,RPL31,RPL32,RPL34,RPL35,RPL35A,RPL36,RPL36A,RPL37,RPL38,RPL39,RPL4,RPL5A,RPL5B,RPL6,RPL7,RPL7A,RPL8,RPL9,RPLP0,RPLP1,RPLP2L,RPS10,RPS11,RPS12,RPS13,RPS14,RPS15,RPS16,RPS18,RPS19,RPS2,RPS21,RPS23,RPS24,RPS25,RPS2…	0
Formation of the ternary complex, and subsequently, the 43S complex	43	0	8.19269e-13	EIF1AXA,EIF1AXB,EIF2S1A,EIF2S1B,EIF2S3,EIF3BA,EIF3C,EIF3D,EIF3EA,EIF3G,EIF3HA,EIF3HB,EIF3M,EIF3S10,EIF3S6IP,FAUA,FAUB,RPS10,RPS11,RPS12,RPS13,RPS14,RPS15,RPS16,RPS18,RPS19,RPS2,RPS21,RPS23,RPS24,RPS25,RPS26,RPS27A,RPS28,RPS29,RPS3A,RPS4X,RPS6,RPS7,RPS8A,RPS8B,RPS9,RPSA	0
Translation initiation complex formation	50	0	3.51326e-11	EIF1AXA,EIF1AXB,EIF2S1A,EIF2S1B,EIF2S3,EIF3BA,EIF3C,EIF3D,EIF3EA,EIF3G,EIF3HA,EIF3HB,EIF3M,EIF3S10,EIF3S6IP,EIF4A1A,EIF4A1B,EIF4A2,EIF4BA,EIF4BB,EIF4G1A,EIF4H,FAUA,FAUB,RPS10,RPS11,RPS12,RPS13,RPS14,RPS15,RPS16,RPS18,RPS19,RPS2,RPS21,RPS23,RPS24,RPS25,RPS26,RPS27A,RPS28,RPS29,RPS3A,RPS4X,RPS6,RPS7,RPS8A,RPS8B,RPS9,RPSA	0
Ribosomal scanning and start codon recognition	51	0	8.93796e-11	EIF1AXA,EIF1AXB,EIF2S1A,EIF2S1B,EIF2S3,EIF3BA,EIF3C,EIF3D,EIF3EA,EIF3G,EIF3HA,EIF3HB,EIF3M,EIF3S10,EIF3S6IP,EIF4A1A,EIF4A1B,EIF4A2,EIF4BA,EIF4BB,EIF4G1A,EIF4H,EIF5,FAUA,FAUB,RPS10,RPS11,RPS12,RPS13,RPS14,RPS15,RPS16,RPS18,RPS19,RPS2,RPS21,RPS23,RPS24,RPS25,RPS26,RPS27A,RPS28,RPS29,RPS3A,RPS4X,RPS6,RPS7,RPS8A,RPS8B,RPS9,RPSA	0
Respiratory electron transport	41	0	8.25371e-09	COX11,COX4I1,COX5AA,COX5B2,COX6B1,COX6C,COX7A3,COX7B,COX7C,CYC1,ETFDH,NDUFA1,NDUFA11,NDUFA2,NDUFA5,NDUFA7,NDUFA8,NDUFA9A,NDUFAB1B,NDUFB1,NDUFB11,NDUFB2,NDUFB3,NDUFB5,NDUFB6,NDUFB7,NDUFB8,NDUFB9,NDUFS2,NDUFS4,NDUFS5,NDUFS8A,NDUFV1,NDUFV2,SCO2,UQCRB,UQCRC2A,UQCRC2B,UQCRFS1,UQCRH,UQCRQ	0
Collagen biosynthesis and modifying enzymes	26	0	8.60207e-08	ADAMTS2,COL11A1A,COL11A1B,COL11A2,COL14A1A,COL17A1B,COL1A2,COL2A1A,COL4A4,COL4A5,COL5A2B,COL6A2,COL8A2,COL9A1B,COL9A2,COL9A3,COLGALT1,COLGALT2,P3H3,PCOLCEB,PLOD1A,PLOD2,SERPINH1A,SERPINH1B,SLC35C2,TLL1	1
Gluconeogenesis	21	0	5.52173e-06	ALDOAA,ALDOAB,ALDOB,ALDOCA,ENO1B,ENO2,FBP1A,FBP1B,GAPDH,GOT1,GOT2A,MDH1AA,MDH2,PCXB,PFKFB1,PGAM1A,PGAM1B,PGAM2,SI:CH1073-100F3.2,SLC25A1A,TPI1A	0
Complex I biogenesis	30	0	3.87144e-05	ECSIT,NDUFA1,NDUFA11,NDUFA2,NDUFA5,NDUFA7,NDUFA8,NDUFA9A,NDUFAB1B,NDUFAF1,NDUFAF2,NDUFAF4,NDUFAF7,NDUFB1,NDUFB11,NDUFB2,NDUFB3,NDUFB5,NDUFB6,NDUFB7,NDUFB8,NDUFB9,NDUFS2,NDUFS4,NDUFS5,NDUFS8A,NDUFV1,NDUFV2,NUBPL,TMEM126A	0
Integrin cell surface interactions	41	0	3.87144e-05	BSG,COL1A2,COL2A1A,COL4A4,COL4A5,COL5A2B,COL6A2,COL8A2,COL9A1B,COL9A2,COL9A3,DAG1,F11R.1,F11R.2,FGA,FGB,FGG,FN1A,FN1B,ITGA1,ITGA10,ITGA2.2,ITGA3A,ITGA3B,ITGA5,ITGA6A,ITGA6L,ITGB1A,ITGB1B.1,ITGB1B.2,ITGB2,ITGB3B,ITGB5,ITGB6,JAM2B,JAM3A,KDR,SI:DKEY-32N7.4,TNC,VTNB,VWF	1
Rho GTPase cycle	71	0	0.0032612	ARAP2,ARAP3,ARHGAP10,ARHGAP12A,ARHGAP15,ARHGAP18,ARHGAP19,ARHGAP20,ARHGAP22,ARHGAP25,ARHGAP29A,ARHGAP31,ARHGAP32B,ARHGAP5,ARHGAP6,ARHGAP9,ARHGDIG,ARHGEF16,ARHGEF18A,ARHGEF18B,ARHGEF1A,ARHGEF2,ARHGEF3,ARHGEF4,ARHGEF7A,ARHGEF9B,BCR,CDC42,CDC42L2,CHN2,DLC1,ECT2,GDI1,GMIP,ITSN1,KALRNB,MCF2A,MYO9AA,NGEF,OPHN1,PIK3R2,PLEKHG5A,RAC1A,RAC2,RAC3A,RACGAP1,RASGRF2B,RHOAB,RHOBTB1,RHOBTB2B,RHOCA,RHOCB,RHOGB,RH…	1
Interleukin-6 signaling	4	0	0.00745863	IL6ST,SOCS3A,SOCS3B,STAT3	1
Resolution of Sister Chromatid Cohesion	58	0	0.0114473	AHCTF1,APITD1,B9D2,BUB1,BUB1BB,BUB3,CASC5,CDCA8,CDK1,CENPE,CENPF,CENPH,CENPI,CENPN,CENPO,CENPP,CLASP1A,CLASP2,DSN1,ERCC6L,KIF18A,KIF2C,MAD1L1,MAPRE1A,MAPRE1B,NDC80,NDEL1B,NSL1,NUF2,NUP107,NUP98,PAFAH1B1A,PANE1,PDS5A,PPP2CA,PPP2R5CB,PPP2R5EA,PPP2R5EB,RAD21B,RANGAP1A,RANGAP1B,RCC2,SEC13,SEH1L,SGOL1,SI:CH211-225G23.1,SI:DKEY-185E18.7,SKA1,SKA2,SMC1A,SMC1AL,SPC24,SPC25,STAG2A,STAG2B,WAPLA,XPO1B,ZWILCH	1
Laminin interactions	14	0	0.0131481	COL4A4,COL4A5,ITGA3A,ITGA3B,ITGA6A,ITGA6L,ITGB1A,ITGB1B.1,ITGB1B.2,LAMB1B,LAMB2,LAMC1,LAMC3,SI:CH1073-15F12.3	1
Assembly of collagen fibrils and other multimeric structures	10	0	0.0139849	COL11A1A,COL11A1B,COL11A2,COL1A2,COL2A1A,COL4A4,COL4A5,COL5A2B,COL6A2,COL8A2	1
Striated Muscle Contraction	24	0	0.0139849	DESMA,MYBPC2A,MYHB,MYHC4,MYHZ1.1,MYHZ1.2,MYHZ2,MYL1,MYL2B,MYLZ3,TCAP,TMOD1,TNNC1B,TNNC2,TNNI1B,TNNI2A.1,TNNI2A.3,TNNI2A.4,TNNI2B.1,TNNI2B.2,TNNT2A,TNNT3A,TNNT3B,TPM3	0
RHO GTPases Activate Formins	62	0	0.0174989	AHCTF1,APITD1,B9D2,BUB1,BUB1BB,BUB3,CASC5,CDC42,CDC42L2,CDCA8,CENPE,CENPF,CENPH,CENPI,CENPN,CENPO,CENPP,CLASP1A,CLASP2,DAAM1B,DSN1,ERCC6L,FMNL2A,FMNL2B,KIF18A,KIF2C,MAD1L1,MAPRE1A,MAPRE1B,MKL1A,MKL1B,NDC80,NDEL1B,NSL1,NUF2,NUP107,NUP98,PAFAH1B1A,PANE1,PPP2CA,PPP2R5CB,PPP2R5EA,PPP2R5EB,RANGAP1A,RANGAP1B,RCC2,RHOAB,RHOCA,RHOCB,SCAI,SEC13,SEH1L,SGOL1,SI:CH211-225G23.1,SI:DKEY-185E18.7,SKA1,SKA2,SPC2…	1
Inactivation, recovery and regulation of the phototransduction cascade	30	0	0.018145	CALM1A,CALM1B,CALM2A,CALM3A,CALM3B,CNGA1,FNTA,FNTB,GC2,GNAT1,GNB5A,GNB5B,GNGT1,GRK1A,GRK4,GRK7A,GUCA1C,GUCA1D,METAP2A,NMT1B,NMT2,PDE6A,PDE6B,PDE6G,PPEF1,RCVRNA,RGS9B,RHO,RHOL,SAGA	0
Mitochondrial translation termination	44	0	0.018145	AURKAIP1,CHCHD1,GFM2,ICT1,MRPL10,MRPL12,MRPL14,MRPL16,MRPL17,MRPL18,MRPL19,MRPL2,MRPL21,MRPL23,MRPL24,MRPL30,MRPL32,MRPL33,MRPL34,MRPL36,MRPL39,MRPL4,MRPL40,MRPL43,MRPL44,MRPL47,MRPL51,MRPL52,MRPL53,MRPL54,MRPS10,MRPS11,MRPS15,MRPS17,MRPS18A,MRPS18B,MRPS23,MRPS24,MRPS25,MRPS26,MRPS31,MRPS33,MRPS34,MRPS36	0
TP53 Regulates Metabolic Genes	43	0	0.0188504	AKT2,COX11,COX4I1,COX5AA,COX5B2,COX6B1,COX6C,COX7A3,COX7B,COX7C,DDIT4,G6PD,GLS2B,GLSB,GPX1A,GSR,LAMTOR2,LAMTOR3,LAMTOR5,MLST8,PRDX1,PRDX2,PRKAA1,PRKAB1A,PRKAG1,PRKAG2A,PRKAG3A,SCO2,SESN1,SESN2,SI:DKEY-159A18.7,TIGARA,TSC1B,TXN,YWHABA,YWHAE1,YWHAE2,YWHAG1,YWHAG2,YWHAH,YWHAQA,YWHAQB,ZGC:56493	0
Creatine metabolism	8	0	0.0257749	CKBA,CKBB,CKMA,CKMB,CKMT1,CKMT2A,CKMT2B,GAMT	0
Degradation of the extracellular matrix	9	0	0.0278465	ADAM15,ADAM8A,ADAM8B,CTSS2.1,FN1A,FN1B,MMP14B,MMP15A,TLL1	1
Opsins	5	0	0.0331191	OPN1LW1,OPN1LW2,OPN4.1,RHO,RHOL	0
Formation of ATP by chemiosmotic coupling	16	0	0.0356222	ATP5A1,ATP5B,ATP5C1,ATP5E,ATP5G1,ATP5G3A,ATP5G3B,ATP5H,ATP5IA,ATP5J,ATP5L,ATP5O,ATP5S,SI:CH211-140M22.7,SI:DKEY-21C1.4,SI:DKEY-22N8.3	0
